# DEAD-box ATPase Dbp2 mediates mRNA release after 3’-end formation

**DOI:** 10.1101/2024.02.17.580811

**Authors:** Ebru Aydin, Jacqueline Böhme, Birte Keil, Silke Schreiner, Bojan Žunar, Timo Glatter, Cornelia Kilchert

## Abstract

mRNA biogenesis in the eukaryotic nucleus is a highly complex process. The numerous RNA processing steps are tightly coordinated to ensure that only fully processed transcripts are released from chromatin for export from the nucleus. Here, we present the hypothesis that fission yeast Dbp2, a ribonucleoprotein complex (RNP) remodelling ATPase of the DEAD-box family, is the key enzyme in an RNP assembly checkpoint at the 3’-end of genes. We show that Dbp2 interacts with the cleavage and polyadenylation complex (CPAC) and localizes to cleavage bodies, which are enriched for 3’-end processing factors and proteins involved in nuclear RNA surveillance. Upon loss of Dbp2, 3’-processed, polyadenylated RNAs accumulate on chromatin and in cleavage bodies, and CPAC components are depleted from the soluble pool. Under these conditions, cells display an increased likelihood to skip polyadenylation sites and a delayed transcription termination, suggesting that levels of free CPAC components are insufficient to maintain normal levels of 3’-end processing. Our data support a model in which Dbp2 is the active component of an mRNP remodelling checkpoint that licenses RNA export and is coupled to CPAC release.
