## Supplemental Tables 2-4: strains, oligos, plasmids for "DEAD-box ATPase Dbp2 mediates mRNA release after 3’-end formation"

### Sheet: SupplTable2_strains
Supplementary Table 2: Strains
Strain	Name	Genotype	Construction / Source	Reference
YP144	wild type	h+ leu1-32 ura4D18 ade6-M216		Lemieux et al., 2011
YPCK426	wild type	h+ leu1-32 ura4D18 ade6-M216	cross YP144
YPCK100	Dbp2-HTP	h+ leu1-32 ura4D1 ade6-M2 dbp2::dbp2-(his6-TEV-protein A):kanMX6	YP144 was transformed with dbp2-HTP:kanMX6 generated by two-step PCR using oligos #41/44/45/43 on pBS1479-HTP-KanMX6 (Kilchert et al., 2015)	This study
YPCK172	Srp2-HTP	h+ leu1-32 ura4D1 ade6-M2 srp2::srp2-(his6-TEV-protein A):kanMX6	YP144 was transformed with srp2-HTP:kanMX6 generated by two-step PCR using oligos #363-366 on pBS1479-HTP-KanMX6 (Kilchert et al., 2015)	This study
YP510	P.nmt-seb1	h+ ura4-294 leu1-32 ade6-M210 seb1::ura4:P.nmt1-seb1-FLAG:NatMX		Wittmann et al., 2017
FY14996	Dbp2-GFP	h90 ade6-216 leu1-32 lys1-131 ura4-D18 dbp2::dbp2-GFP-HA:KanR	via NBRP Japan	Hayashi et al., 2009
YPCK111	Dbp2-GFP	h+ ade6-216 leu1-32 ura4-D18 dbp2::dbp2-GFP-HA:KanR	cross FY14996 x YP144	This study
YPCK424	Dbp2-GFP	h- ade6-216 leu1-32 ura4-D18 dbp2::dbp2-GFP-HA:KanR	cross YPCK111	This study
CK625	Msi2-AID	leu1-32 ura4-D18 ade6-M216 msi2::msi2-3xsAID:kanMX	YPCK426 was transformed with msi2-3xsAID:kanMX6 generated by two-step-PCR using oligos #1039-1042 on pFA6a-kanMX6-3xsAID	This study
CK645	Msi2-AID Dbp2-GFP	leu1-32 ura4-D18 ade6-M216 msi2::msi2-3xsAID:kanMX dbp2::dbp2-GFP-HA:KanR	cross YPCK625 x YPCK424	This study
FY23618	Red1-tdTomato	h- leu1-32 uraD18 ade6-M210 red1::red1-tdTomato:kanR	via NBRP Japan	Sugiyama & Sugioka-Sugiyama, 2011
YPCK340	Red1-tdTomato Dbp2-GFP	h? leu1-32 uraD18 ade6-M210 red1::red1-tdTomato:kanR dbp2::dbp2-GFP-HA:KanR	cross FY23618 x YPCK111	This study
FY23603	Red1-tdTomato Mtl1-GFP	h90 leu1-32 ura4-D18 ade6-M216 red1::red1-tdTomato:hphMX4 mtl1::mtl1-GFP:kanR	via NBRP Japan	Sugiyama & Sugioka-Sugiyama, 2011
YPCK476	Pab2-tdTomato Dbp2-GFP	h+ ade6-216 leu1-32 ura4-D18 dbp2::dbp2-GFP-HA:KanR pab2::pab2-tdTomato:hphMX4	YPCK111 transformed with pab2-tdTomato:hygMX generated by two-step PCR using oligos #333/814/815/336 on FY23603	This study
YPCK554	Mtl1-GFP	h+ leu1-32 ura4-D18 ade6-M216 mtl1::mtl1-GFP:kanMX	cross FY23603	This study
YP748	P.nmt-dbp2	h+ leu1-32 ura4D18 ade6-M216 his3-D1 dbp2::ura4:P.nmt1-dbp2	YP144 transformed with ura4:P.nmt1-dbp2 generated with oligos #5381/5087//5088/3516 on YP510	This study
YP787	P.nmt-dbp2 + dbp2-FLAG	h+ ura4D18 ade6-M216 dbp2::ura4:P.nmt1-dbp2 leu1-32::P.dbp2-dbp2-FLAG:leu1_x001D__x001D_	YP748 transformed with pDUAL-dbp2-FLAG linearized with NotI-HF	This study
YP805	Dbp2-myc	h+ leu1-32 ura4D18 ade6-M216 dbp2::dbp2-3myc:kanMX	YP144 transformed with dbp2-3myc:KanMX generated by 2-step-PCR using oligos #41/5315/45/43 on pYM4 (Knop et al., 1999)	This study
YP818	p(nmt)::dbp2-myc	h+ leu1-32 ura4D18 ade6-M216 his3-D1 dbp2::ura4:P.nmt1-dbp2-3myc:kanMX	YP805 transformed with ura4:P.nmt1-dbp2 generated with oligos #5381/5087//5088/3516 on YP510	This study
SP253	red1Δ	h90 ade6-210 leu1-32 ura4D::18 red1Δ::KAN MX_x001D__x001D_		Sugiyama & Sugioka-Sugiyama, 2011
YPCK606	P.nmt-dbp2 red1Δ	h+ leu1-32 ura4-D18 ade6-M216/210? his3Δ::1? dbp2::ura4:P.nmt1-dbp2 red1Δ::kanMX	cross LV748 x SP253	This study
FBY107	pab2Δ	h- leu1-32 ura4D18 ade6-M216 his3Δ::1 pab2Δ::kanMX_x001D_		Lemieux et al., 2011
YPCK609	P.nmt-dbp2 pab2Δ	h? leu1-32 ura4-D18 ade6-M216/210? his3Δ::1? dbp2::ura4:P.nmt1-dbp2 pab2Δ::kanMX	cross LV748 x FBY107	This study
FY23936	iss10Δ	h+ SPAC7D4.14c::kanR ade6-M21? leu1-32 ura4-D18	via NBRP Japan	Chen et al., 2014
YPCK607	P.nmt-dbp2 iss10Δ	h? leu1-32 ura4-D18 ade6-M216/210? his3Δ::1? dbp2::ura4:P.nmt1-dbp2 iss10Δ::kanMX	cross LV748 x FY23936 (via h-)	This study
YPCK447	Red1-tdTomato	h+ leu1-32 uraD18 ade6-M210 red1::red1-tdTomato:kanR	cross FY23618	This study
FY23522	Rhn1-tdTomato Pcf11-GFP	h90 leu1-32 ura4-D18 ade6-M210 rhn1-tdTomato::hph pcf11-GFP::kan	via NBRP Japan	Sugiyama et al., 2012
YPCK602	P.nmt-dbp2	h- leu1-32 ura4D18 ade6-M216 his3-D1 dbp2::ura4:P.nmt1-dbp2	cross LV748	This study
YPCK604	P.nmt-dbp2 Pcf11-GFP	h- leu1-32 ura4-D18 ade6-M216/210? his3Δ::1 dbp2::ura4:P.nmt1-dbp2 pcf11::pcf11-GFP:kanR	cross CK602 x FY23522	This study
YPCK610	Pcf11-GFP	h- leu1-32 ura4-D18 ade6-M216/210? his3Δ::1 pcf11::pcf11-GFP:kanR	cross CK602 x FY23522	This study
YPCK649	Pcf11-GFP Red1-tdTomato	h? leu1-32 ura4-D18 ade6-M216/210? his3Δ::1 pcf11::pcf11-GFP:kanR red1::red1-tdTomato:kanR	cross YPCK604 x 447	This study
YPCK648	P.nmt-dbp2 Pcf11-GFP Red1-tdTomato	h? leu1-32 ura4-D18 ade6-M216/210? his3Δ::1 dbp2::ura4:P.nmt1-dbp2 pcf11::pcf11-GFP:kanR red1::red1-tdTomato:kanR	cross YPCK604 x 447	This study
YPCK621	Msi2-GFP	h+ leu1-32 ura4-D18 ade6-M216 msi2::msi2-GFP:kanMX	YPCK426 transformed with msi2-GFP:kanMX generated by two-step-PCR using oligos #1039/1040//1041/1042 on YPCK558	This study
YPCK632	P.nmt-dbp2 Msi2-GFP	h? leu1-32 ura4-D18 ade6-M216 msi2::msi2-GFP:kanMX dbp2::ura4:P.nmt1-dbp2	cross YPCK621 x YPCK602	This study

### Sheet: SupplTable3_oligos
Supplementary Table 3: Oligos
Oligo #	Name	Sequence	Use
41	dbp2-ex3F	AAGCCAAGCAGGACATTGAT	strain construction
44	dbp2-L4-pFA	ttaattaacccggggatccgCCAACGTGAACGCGCAAGGGGGGCAGAATTACT	strain construction
5315	dbp2-pYM4-L4	GTCGACCTGCAGCGTACccaacgtgaacgcgcaaggggggcagaattact	strain construction
45	dbp2-L5-pFA	cgagctcgaattcatcgatGTTCAGTAACCGCTTTCGTAGA	strain construction
43	dbp2-RT-R	TTTCAAGCCTCTTCGCTCTT	strain construction
363	srp2-L3	CTTATCGTCCCGGCAGAGAT	strain construction
364	srp2-L4-pFA	ttaattaacccggggatccgCCATTCAGCAGCGACCTGTCCTTCAGCGCTACCGTTACCTACATCAG	strain construction
365	srp2-L5-pFa	cgagctcgaattcatcgatTCCTGTCATATGTCTGTGGTCT	strain construction
366	srp2-L6	CCGCTTGCGCTCATTATGAA	strain construction
1039	msi2-L3	CGAAAATGAGTCCGCCGTAG	strain construction
1040	msi2-L4-pFA	ttaattaacccggggatccgTCGACGATATGGATGGAAGCTGTGCCC	strain construction
1041	msi2-L5-pFA	cgagctcgaattcatcgatAAATATGTTTTAAATTATGAAAATGGACAGTC	strain construction
1042	msi2-L6	CTTGCCCTTTACCTCGTGTG	strain construction
38	dbp2-promF	CCATAGAATTGATTGTTTTTAGCTCTTTAG	strain construction
5087	dbp2-nmt4	gtcatagctgtttcctgtgtgaaCTGCCCGGCTAACTGTTAAG	strain construction
5088	dbp2-nmt5	acttatagtcgctttgttaactcgaCGCCTTACCGCCTGTTAATT	strain construction
40	dbp2-ex2R	ACCAGAACCCGTAGCTGAAA	strain construction
333	pab2-L3	AATGGATCGATGTTGCATGA	strain construction
		TTAATTAACCCGGGGATCCGATACGGAGCGAAACCACG	strain construction
		CGAGCTCGAATTCATCGATTCGCTTTGATGACTTGAAAAA	strain construction
336	pab2-L6	GAATTGAAGGGTCGGTGAAT	strain construction
5086	SphI-dbp2-promF	AGGgcatgcCCATAGAATTGATTGTTTTTAGCTCTTTAG	plasmid construction
5125	dbp2-flag-BamHI-R	TACggatccTCACTTATCATCGTCGTCCTTGTAGTCagaaccaccaccaccCCAACGTGAACGCGCAAGGGGGGCAGAATTACT	plasmid construction
1039	msi2-L3	CGAAAATGAGTCCGCCGTAG	strain construction
1040	msi2-L4-pFA	ttaattaacccggggatccgTCGACGATATGGATGGAAGCTGTGCCC	strain construction
1041	msi2-L5-pFA	cgagctcgaattcatcgatAAATATGTTTTAAATTATGAAAATGGACAGTC	strain construction
1042	mis2-L6	CTTGCCCTTTACCTCGTGTG	strain construction
5856	rpl2501-ORF-F	GCCCAAGTATGCTCGCAAG	Northern probes, ivT
5857	rpl2501-ORF-R-T7	TAATACGACTCACTATAGGGAGGTGCCACCAACAATAGCCTT	Northern probes, ivT
5854	tma19-ORF-F	AACCCTGCCCTAAACTGTGA	Northern probes, ivT
5855	tma19-ORF-R-T7	TAATACGACTCACTATAGGGAGACGAGCCTTGATAGCCTTCA	Northern probes, ivT
5840	rpl1001-ORF-F	TTGCCTCATCCTGTGTGACT	Northern probes, ivT
5841	rpl1001-ORF-R-T7	TAATACGACTCACTATAGGGAGCGGTTTGCAATCTATCGGCA	Northern probes, ivT
5846	asl1-ORF-F	TGGTGCTTCAACGGCTTTAC	Northern probes, ivT
5847	asl1-ORF-R-T7	TAATACGACTCACTATAGGGAGACAGAGGAAACGACAGCTGA	Northern probes, ivT

### Sheet: SupplTable4_plasmids
Supplementary Table 4: Plasmids
Plasmid #	Name	Description	Construction	Reference
3879	pBS1479-HTP-KanMX6	for C-terminal tagging with His6-TEV-Protein A in S. pombe using KanMX marker, Amp resistance, pUC ori		Kilchert et al., 2015
2700	pYM4	for C-terminal tagging with 3xMyc tag, kanMX6, f1+ ori, AmpR		Knop et al., 1999
3842	pDUAL	plasmid for episomal maintenance or chromosomal integration; ura4+, leu1 (5' and 3', flanking ura4), AmpR		Matsuyama et al., 2004
4117	pDUAL-Dbp2-FLAG	pDUAL with Dbp2-FLAG insert for ectopic expression of Dbp2 in S. pombe under control of endogenous promoter; AmpR, 5' leu1/3'leu1 marker; ura4 marker; integrate into leu1 locus after digestion with Not1	P.dbp2-dbp2-FLAG was amplified using oligos #5086/5125 on genomic DNA, digested with SphI/BamHI and ligated into SphI/BamHI-restricted pDUAL (Matsuyama et al., 2004)	This study
80	pFA6a-kanMX6-3xsAID	C-terminal tagging with three tandem copies of 36-amino-acid sequence of the Arabidopsis IAA17 protein as auxin-inducible degron; kanMX, AmpR		Zhang et al., 2022
